# Parasite epigenetic memory and blood barriers dictate host transcriptional responses during generalist host-shifts

**DOI:** 10.64898/2026.08.27.747310

**Authors:** L García-Longoria, J Aželytė, V Palinauskas, O Hellgren

## Abstract

The evolutionary success of generalist parasites is often attributed to their capacity to rapidly navigate divergent host environments through transcriptional plasticity. While host-parasite dynamics are frequently studied in avian models, the immunogenic impact of the heterologous blood matrix, a critical variable in cross-species inoculation experiments, is rarely accounted for. In this study, we investigated the host-transcriptomic landscape of domestic canaries (*Serinus canaria*) infected with the avian malaria parasite *Plasmodium homocircumflexum* (lineage COLL4), employing a crosswise infection design to differentiate between homologous and heterologous donor sources. By implementing a factorial experimental framework, we successfully isolated the transcriptional noise induced by the heterologous blood matrix per se, revealing that mismatched transfusions trigger significant, non-specific innate immune activation independently of parasite presence. Upon correcting for this background effect, we observed distinct transcriptional trajectories: while adapted (homologous) infections induced a metabolic catalytic overload driven by key kinase hubs (e.g., AKT1, CDK6), heterologous infections were characterized by a shift toward structural and ribosomal regulation. These divergence patterns in the host, combined with the strain-specific transcription of the parasite, suggest that early infection phases are heavily constrained by recent host-switching events. Our results demonstrate that this epigenetic memory acts as a fundamental determinant of virulence, providing a new systems-based framework for understanding how pathogen history and host-donor compatibility reshape infection dynamics and host molecular outcomes during the colonization of novel ecological frontiers.
