## Supplementary material for "Parasite epigenetic memory and blood barriers dictate host transcriptional responses during generalist host-shifts": Table S1

### Sheet: Immune System Profile
Gene Name	Immune Classification	Functional Description
ABCB10	Innate Immunity	Functional profile gene involved in cell signaling, metabolic regulation, or immune system processes.
ACKR4	Innate Immunity	Functional profile gene involved in cell signaling, metabolic regulation, or immune system processes.
ACOD1	Innate Immunity	Functional profile gene involved in cell signaling, metabolic regulation, or immune system processes.
ACTR2	Innate Immunity	Functional profile gene involved in cell signaling, metabolic regulation, or immune system processes.
ACTR3	Innate Immunity	Functional profile gene involved in cell signaling, metabolic regulation, or immune system processes.
ADA	Adaptive Immunity	Functional profile gene involved in cell signaling, metabolic regulation, or immune system processes.
ADAM10	Innate Immunity	A disintegrin and metalloproteinase domain-containing protein 10; sheddase regulating Notch and cytokine signaling.
ADCY7	Adaptive Immunity	Functional profile gene involved in cell signaling, metabolic regulation, or immune system processes.
AKT1	Innate Immunity	AKT serine/threonine kinase 1; major regulator of cell survival, proliferation, and metabolic adaptation.
ALCAM	Adaptive Immunity	Functional profile gene involved in cell signaling, metabolic regulation, or immune system processes.
ANGPT1	Innate Immunity	Functional profile gene involved in cell signaling, metabolic regulation, or immune system processes.
AP3B1	Innate Immunity	Functional profile gene involved in cell signaling, metabolic regulation, or immune system processes.
APBB1IP	Innate Immunity	Functional profile gene involved in cell signaling, metabolic regulation, or immune system processes.
APOD	Innate Immunity	Functional profile gene involved in cell signaling, metabolic regulation, or immune system processes.
APPL2	Innate Immunity	Functional profile gene involved in cell signaling, metabolic regulation, or immune system processes.
ATM	Innate Immunity	ATM serine/threonine kinase; core sensor of DNA double-strand breaks, coordinates cell cycle arrest and repair.
BATF	Adaptive Immunity	Basic leucine zipper ATF-like transcription factor; cooperates with IRF4 to drive Th17 and plasma cell differentiation.
BATF3	Innate Immunity	Basic leucine zipper ATF-like transcription factor 3; required for the development of classical dendritic cells (cDC1).
BCR	Innate Immunity	B-cell receptor component; crucial for B-cell activation, antigen recognition, and adaptive immunity.
BMPR1A	Innate Immunity	Functional profile gene involved in cell signaling, metabolic regulation, or immune system processes.
C1QC	Adaptive Immunity	Complement C1q subcomponent subunit C; part of C1 initiation complex of the classical complement cascade.
CACNB4	Innate Immunity	Functional profile gene involved in cell signaling, metabolic regulation, or immune system processes.
CALM1	Innate Immunity	Functional profile gene involved in cell signaling, metabolic regulation, or immune system processes.
CBLB	Innate Immunity	Functional profile gene involved in cell signaling, metabolic regulation, or immune system processes.
CD28	Adaptive Immunity	T-cell co-stimulatory molecule essential for T-cell activation, survival, and cytokine production.
CD2AP	Innate Immunity	Functional profile gene involved in cell signaling, metabolic regulation, or immune system processes.
CD74	Adaptive Immunity	MHC class II invariant chain; assists in folding and transport of MHC class II molecules.
CD81	Adaptive Immunity	Tetraspanin CD81; component of the B-cell co-receptor complex, involved in viral entry and cellular adhesion.
CD83	Innate Immunity	CD83 molecule; marker of mature dendritic cells, modulates antigen presentation and immune regulation.
CD8B	Innate Immunity	Functional profile gene involved in cell signaling, metabolic regulation, or immune system processes.
CDIN1	Innate Immunity	Functional profile gene involved in cell signaling, metabolic regulation, or immune system processes.
CDK6	Innate Immunity	Functional profile gene involved in cell signaling, metabolic regulation, or immune system processes.
CGAS	Innate Immunity	Cyclic GMP-AMP synthase; nucleotidyltransferase that senses cytosolic DNA and activates STING pathway.
CMTM3	Innate Immunity	Functional profile gene involved in cell signaling, metabolic regulation, or immune system processes.
CPT1A	Innate Immunity	Functional profile gene involved in cell signaling, metabolic regulation, or immune system processes.
CTLA4	Innate Immunity	Cytotoxic T-lymphocyte-associated protein 4; immune checkpoint that downregulates immune responses.
CTSC	Adaptive Immunity	Functional profile gene involved in cell signaling, metabolic regulation, or immune system processes.
CX3CR1	Innate Immunity	Functional profile gene involved in cell signaling, metabolic regulation, or immune system processes.
CYRIB	Adaptive Immunity	Functional profile gene involved in cell signaling, metabolic regulation, or immune system processes.
DAPK1	Innate Immunity	Functional profile gene involved in cell signaling, metabolic regulation, or immune system processes.
DAPL1	Innate Immunity	Functional profile gene involved in cell signaling, metabolic regulation, or immune system processes.
DCLRE1C	Innate Immunity	Functional profile gene involved in cell signaling, metabolic regulation, or immune system processes.
DENND1B	Adaptive Immunity	Functional profile gene involved in cell signaling, metabolic regulation, or immune system processes.
DIAPH3	Innate Immunity	Functional profile gene involved in cell signaling, metabolic regulation, or immune system processes.
DLL4	Innate Immunity	Functional profile gene involved in cell signaling, metabolic regulation, or immune system processes.
DNAJB9	Innate Immunity	Functional profile gene involved in cell signaling, metabolic regulation, or immune system processes.
DOCK10	Innate Immunity	Functional profile gene involved in cell signaling, metabolic regulation, or immune system processes.
DOCK2	Innate Immunity	Functional profile gene involved in cell signaling, metabolic regulation, or immune system processes.
DOCK8	Innate Immunity	Functional profile gene involved in cell signaling, metabolic regulation, or immune system processes.
DROSHA	Innate Immunity	Functional profile gene involved in cell signaling, metabolic regulation, or immune system processes.
DUS2	Innate Immunity	Functional profile gene involved in cell signaling, metabolic regulation, or immune system processes.
DUSP3	Innate Immunity	Functional profile gene involved in cell signaling, metabolic regulation, or immune system processes.
EEIG1	Innate Immunity	Functional profile gene involved in cell signaling, metabolic regulation, or immune system processes.
EIF2B5	Innate Immunity	Functional profile gene involved in cell signaling, metabolic regulation, or immune system processes.
EOMES	Innate Immunity	Eomesodermin; transcription factor regulating CD8+ T-cell cytotoxicity and memory differentiation.
ERBIN	Innate Immunity	Functional profile gene involved in cell signaling, metabolic regulation, or immune system processes.
ESR1	Innate Immunity	Functional profile gene involved in cell signaling, metabolic regulation, or immune system processes.
ETS1	Innate Immunity	Functional profile gene involved in cell signaling, metabolic regulation, or immune system processes.
EXO1	Adaptive Immunity	Functional profile gene involved in cell signaling, metabolic regulation, or immune system processes.
EZH2	Innate Immunity	Functional profile gene involved in cell signaling, metabolic regulation, or immune system processes.
F2RL1	Innate Immunity	Functional profile gene involved in cell signaling, metabolic regulation, or immune system processes.
FADD	Adaptive Immunity	Fas-associated death domain protein; adaptor molecule mediating apoptosis and necroptosis pathways.
FAS	Innate Immunity	Fas cell surface death receptor; triggers extrinsic apoptosis pathway upon ligand binding, critical for lymphocyte homeostasis.
FBXW7	Innate Immunity	Functional profile gene involved in cell signaling, metabolic regulation, or immune system processes.
FECH	Innate Immunity	Functional profile gene involved in cell signaling, metabolic regulation, or immune system processes.
FER	Innate Immunity	Functional profile gene involved in cell signaling, metabolic regulation, or immune system processes.
FGL2	Innate Immunity	Functional profile gene involved in cell signaling, metabolic regulation, or immune system processes.
FLVCR1	Innate Immunity	Functional profile gene involved in cell signaling, metabolic regulation, or immune system processes.
FUT4	Innate Immunity	Functional profile gene involved in cell signaling, metabolic regulation, or immune system processes.
FUT7	Innate Immunity	Functional profile gene involved in cell signaling, metabolic regulation, or immune system processes.
FYN	Innate Immunity	Src-family tyrosine kinase; involved in proximal T-cell receptor signaling and cell activation.
GAPDH	Innate Immunity	Functional profile gene involved in cell signaling, metabolic regulation, or immune system processes.
GCNT4	Innate Immunity	Functional profile gene involved in cell signaling, metabolic regulation, or immune system processes.
GLMN	Innate Immunity	Functional profile gene involved in cell signaling, metabolic regulation, or immune system processes.
GNAI1	Innate Immunity	Functional profile gene involved in cell signaling, metabolic regulation, or immune system processes.
GPAM	Innate Immunity	Functional profile gene involved in cell signaling, metabolic regulation, or immune system processes.
GPER1	Innate Immunity	Functional profile gene involved in cell signaling, metabolic regulation, or immune system processes.
GPI	Innate Immunity	Functional profile gene involved in cell signaling, metabolic regulation, or immune system processes.
GPR17	Innate Immunity	Functional profile gene involved in cell signaling, metabolic regulation, or immune system processes.
GPR18	Innate Immunity	Functional profile gene involved in cell signaling, metabolic regulation, or immune system processes.
GPR183	Adaptive Immunity	Functional profile gene involved in cell signaling, metabolic regulation, or immune system processes.
GPR55	Innate Immunity	Functional profile gene involved in cell signaling, metabolic regulation, or immune system processes.
GPR68	Innate Immunity	Functional profile gene involved in cell signaling, metabolic regulation, or immune system processes.
GRAMD4	Innate Immunity	Functional profile gene involved in cell signaling, metabolic regulation, or immune system processes.
HCFC2	Innate Immunity	Functional profile gene involved in cell signaling, metabolic regulation, or immune system processes.
HEATR3	Innate Immunity	Functional profile gene involved in cell signaling, metabolic regulation, or immune system processes.
HELLS	Innate Immunity	Functional profile gene involved in cell signaling, metabolic regulation, or immune system processes.
HIF1A	Innate Immunity	Hypoxia-inducible factor 1-alpha; transcription factor driving adaptation to hypoxia and metabolic reprogramming in immune cells.
HMCES	Adaptive Immunity	Functional profile gene involved in cell signaling, metabolic regulation, or immune system processes.
HMGB1	Adaptive Immunity	High mobility group box 1; chromatin protein acting as a damage-associated molecular pattern (DAMP) when extracellular.
HMGB2	Innate Immunity	Functional profile gene involved in cell signaling, metabolic regulation, or immune system processes.
HOXA7	Innate Immunity	Functional profile gene involved in cell signaling, metabolic regulation, or immune system processes.
HRAS	Adaptive Immunity	GTPase involved in cellular growth, differentiation, and activation of MAPK signaling cascade.
HSP90AA1	Innate Immunity	Functional profile gene involved in cell signaling, metabolic regulation, or immune system processes.
ICOSLG	Innate Immunity	Functional profile gene involved in cell signaling, metabolic regulation, or immune system processes.
IFNG	Adaptive Immunity	Interferon gamma; key cytokine in both innate and adaptive immunity, macrophage activation.
IKZF1	Innate Immunity	Ikaros zinc finger protein 1; critical transcription factor for early lymphoid lineage commitment and development.
IL18R1	Adaptive Immunity	Interleukin 18 receptor 1; binds IL-18 to induce pro-inflammatory signaling and IFN-gamma secretion.
IL18RAP	Innate Immunity	Interleukin 18 receptor accessory protein; required for high-affinity binding and signaling of IL-18.
IL21R	Adaptive Immunity	Interleukin 21 receptor; transduces signals driving B-cell differentiation and CD8+ T-cell memory formation.
IL6ST	Innate Immunity	Interleukin 6 signal transducer (gp130); shared signaling subunit for IL-6 family cytokines.
IPO5	Innate Immunity	Functional profile gene involved in cell signaling, metabolic regulation, or immune system processes.
IPO7	Innate Immunity	Functional profile gene involved in cell signaling, metabolic regulation, or immune system processes.
IRAK1BP1	Innate Immunity	Functional profile gene involved in cell signaling, metabolic regulation, or immune system processes.
IRF8	Innate Immunity	Interferon regulatory factor 8; lineage-determining transcription factor for mononuclear phagocytes and B-cells.
ITGA4	Innate Immunity	Integrin subunit alpha 4 (CD49d); pairs to form VLA-4, mediating leukocyte homing to inflamed tissues.
ITK	Adaptive Immunity	Functional profile gene involved in cell signaling, metabolic regulation, or immune system processes.
JAG2	Innate Immunity	Functional profile gene involved in cell signaling, metabolic regulation, or immune system processes.
KLF13	Innate Immunity	Functional profile gene involved in cell signaling, metabolic regulation, or immune system processes.
KLHL6	Adaptive Immunity	Functional profile gene involved in cell signaling, metabolic regulation, or immune system processes.
L3MBTL3	Innate Immunity	Functional profile gene involved in cell signaling, metabolic regulation, or immune system processes.
LACC1	Innate Immunity	Functional profile gene involved in cell signaling, metabolic regulation, or immune system processes.
LAG3	Innate Immunity	Lymphocyte-activation gene 3; inhibitory receptor involved in T-cell exhaustion and regulation.
LCP1	Innate Immunity	Functional profile gene involved in cell signaling, metabolic regulation, or immune system processes.
LFNG	Innate Immunity	Functional profile gene involved in cell signaling, metabolic regulation, or immune system processes.
LGALS2	Innate Immunity	Functional profile gene involved in cell signaling, metabolic regulation, or immune system processes.
LGMN	Innate Immunity	Functional profile gene involved in cell signaling, metabolic regulation, or immune system processes.
LITAF	Innate Immunity	Functional profile gene involved in cell signaling, metabolic regulation, or immune system processes.
LMO4	Innate Immunity	Functional profile gene involved in cell signaling, metabolic regulation, or immune system processes.
LOC103812980	Innate Immunity	Functional profile gene involved in cell signaling, metabolic regulation, or immune system processes.
LOC103812985	Innate Immunity	Functional profile gene involved in cell signaling, metabolic regulation, or immune system processes.
LOC103815785	Innate Immunity	Functional profile gene involved in cell signaling, metabolic regulation, or immune system processes.
LOC103816444	Innate Immunity	Functional profile gene involved in cell signaling, metabolic regulation, or immune system processes.
LOC103819886	Innate Immunity	Functional profile gene involved in cell signaling, metabolic regulation, or immune system processes.
LOC103820034	Innate Immunity	Functional profile gene involved in cell signaling, metabolic regulation, or immune system processes.
LOC103820035	Innate Immunity	Functional profile gene involved in cell signaling, metabolic regulation, or immune system processes.
LOC103820036	Innate Immunity	Functional profile gene involved in cell signaling, metabolic regulation, or immune system processes.
LOC103821913	Innate Immunity	Functional profile gene involved in cell signaling, metabolic regulation, or immune system processes.
LOC103822517	Innate Immunity	Functional profile gene involved in cell signaling, metabolic regulation, or immune system processes.
LOC103822668	Innate Immunity	Functional profile gene involved in cell signaling, metabolic regulation, or immune system processes.
LOC103823841	Innate Immunity	Functional profile gene involved in cell signaling, metabolic regulation, or immune system processes.
LOC103823970	Innate Immunity	Functional profile gene involved in cell signaling, metabolic regulation, or immune system processes.
LOC103824309	Innate Immunity	Functional profile gene involved in cell signaling, metabolic regulation, or immune system processes.
LOC103826179	Innate Immunity	Functional profile gene involved in cell signaling, metabolic regulation, or immune system processes.
LOC103827070	Innate Immunity	Functional profile gene involved in cell signaling, metabolic regulation, or immune system processes.
LRCH1	Innate Immunity	Functional profile gene involved in cell signaling, metabolic regulation, or immune system processes.
LY86	Innate Immunity	Functional profile gene involved in cell signaling, metabolic regulation, or immune system processes.
LYN	Innate Immunity	Src-family tyrosine kinase; regulates B-cell signaling and downmodulates immunoreceptor activation pathways.
LYPLAL1	Innate Immunity	Functional profile gene involved in cell signaling, metabolic regulation, or immune system processes.
MAFB	Innate Immunity	Functional profile gene involved in cell signaling, metabolic regulation, or immune system processes.
MALT1	Adaptive Immunity	Mucosa-associated lymphoid tissue lymphoma translocation protein 1; regulates NF-kappaB signaling downstream of TCR/BCR.
MAPKAPK3	Innate Immunity	Functional profile gene involved in cell signaling, metabolic regulation, or immune system processes.
MARCHF8	Innate Immunity	Functional profile gene involved in cell signaling, metabolic regulation, or immune system processes.
MCM3AP	Innate Immunity	Functional profile gene involved in cell signaling, metabolic regulation, or immune system processes.
MCU	Innate Immunity	Functional profile gene involved in cell signaling, metabolic regulation, or immune system processes.
MED23	Innate Immunity	Functional profile gene involved in cell signaling, metabolic regulation, or immune system processes.
MEIS2	Innate Immunity	Functional profile gene involved in cell signaling, metabolic regulation, or immune system processes.
MLH1	Adaptive Immunity	DNA mismatch repair protein MLH1; component of the mismatch repair system involved in genetic stability.
MOSPD2	Innate Immunity	Functional profile gene involved in cell signaling, metabolic regulation, or immune system processes.
MSH2	Adaptive Immunity	DNA mismatch repair protein MSH2; involved in maintaining genomic stability and somatic hypermutation processes.
MSN	Innate Immunity	Functional profile gene involved in cell signaling, metabolic regulation, or immune system processes.
MTHFD1	Innate Immunity	Functional profile gene involved in cell signaling, metabolic regulation, or immune system processes.
NCAPG2	Innate Immunity	Functional profile gene involved in cell signaling, metabolic regulation, or immune system processes.
NEDD9	Innate Immunity	Functional profile gene involved in cell signaling, metabolic regulation, or immune system processes.
NFAM1	Innate Immunity	Functional profile gene involved in cell signaling, metabolic regulation, or immune system processes.
NFATC2	Innate Immunity	Nuclear factor of activated T-cells 2; transcription factor orchestrating T-cell activation and cytokine production.
NFKBIZ	Adaptive Immunity	Functional profile gene involved in cell signaling, metabolic regulation, or immune system processes.
PAG1	Innate Immunity	Functional profile gene involved in cell signaling, metabolic regulation, or immune system processes.
PANX1	Innate Immunity	Functional profile gene involved in cell signaling, metabolic regulation, or immune system processes.
PARK7	Innate Immunity	Functional profile gene involved in cell signaling, metabolic regulation, or immune system processes.
PARP1	Innate Immunity	Functional profile gene involved in cell signaling, metabolic regulation, or immune system processes.
PARP9	Innate Immunity	Functional profile gene involved in cell signaling, metabolic regulation, or immune system processes.
PDCD1	Innate Immunity	Programmed cell death protein 1 (PD-1); immune checkpoint receptor limiting autoimmunity.
PIK3CB	Innate Immunity	Functional profile gene involved in cell signaling, metabolic regulation, or immune system processes.
PKNOX1	Innate Immunity	Functional profile gene involved in cell signaling, metabolic regulation, or immune system processes.
PLCL2	Innate Immunity	Functional profile gene involved in cell signaling, metabolic regulation, or immune system processes.
PMS2	Adaptive Immunity	Functional profile gene involved in cell signaling, metabolic regulation, or immune system processes.
PPP3CA	Innate Immunity	Functional profile gene involved in cell signaling, metabolic regulation, or immune system processes.
PPP3CB	Adaptive Immunity	Functional profile gene involved in cell signaling, metabolic regulation, or immune system processes.
PRDM1	Innate Immunity	PR domain zinc finger protein 1 (Blimp-1); master transcription factor driving plasma cell differentiation.
PREX1	Innate Immunity	Functional profile gene involved in cell signaling, metabolic regulation, or immune system processes.
PRKCD	Adaptive Immunity	Functional profile gene involved in cell signaling, metabolic regulation, or immune system processes.
PRKCH	Innate Immunity	Functional profile gene involved in cell signaling, metabolic regulation, or immune system processes.
PRKCQ	Adaptive Immunity	Functional profile gene involved in cell signaling, metabolic regulation, or immune system processes.
PRKCZ	Adaptive Immunity	Functional profile gene involved in cell signaling, metabolic regulation, or immune system processes.
PTPN2	Innate Immunity	Functional profile gene involved in cell signaling, metabolic regulation, or immune system processes.
PTPRC	Adaptive Immunity	Protein tyrosine phosphatase receptor type C (CD45); essential regulator of T- and B-cell antigen receptor signaling.
PUM2	Innate Immunity	Functional profile gene involved in cell signaling, metabolic regulation, or immune system processes.
RAB20	Innate Immunity	Functional profile gene involved in cell signaling, metabolic regulation, or immune system processes.
RAC1	Innate Immunity	Small GTPase regulating actin cytoskeleton dynamics, cell motility, and phagocytosis.
RACGAP1	Innate Immunity	Functional profile gene involved in cell signaling, metabolic regulation, or immune system processes.
RASGRP1	Innate Immunity	Functional profile gene involved in cell signaling, metabolic regulation, or immune system processes.
RBFOX2	Innate Immunity	Functional profile gene involved in cell signaling, metabolic regulation, or immune system processes.
RCBTB2	Innate Immunity	Functional profile gene involved in cell signaling, metabolic regulation, or immune system processes.
RCOR1	Innate Immunity	Functional profile gene involved in cell signaling, metabolic regulation, or immune system processes.
RFTN1	Adaptive Immunity	Functional profile gene involved in cell signaling, metabolic regulation, or immune system processes.
RHAG	Innate Immunity	Functional profile gene involved in cell signaling, metabolic regulation, or immune system processes.
RHOH	Innate Immunity	Functional profile gene involved in cell signaling, metabolic regulation, or immune system processes.
RIPK1	Innate Immunity	Receptor-interacting serine/threonine-protein kinase 1; key regulator of cell death and inflammation.
RIPK2	Adaptive Immunity	Receptor-interacting serine/threonine-protein kinase 2; essential transducer of NOD1/NOD2 pattern recognition receptor signaling.
RIPOR2	Innate Immunity	Functional profile gene involved in cell signaling, metabolic regulation, or immune system processes.
RO60	Innate Immunity	Functional profile gene involved in cell signaling, metabolic regulation, or immune system processes.
ROCK1	Innate Immunity	Functional profile gene involved in cell signaling, metabolic regulation, or immune system processes.
RPS6KA3	Innate Immunity	Functional profile gene involved in cell signaling, metabolic regulation, or immune system processes.
SERINC5	Innate Immunity	Functional profile gene involved in cell signaling, metabolic regulation, or immune system processes.
SFPQ	Innate Immunity	Functional profile gene involved in cell signaling, metabolic regulation, or immune system processes.
SH2D1A	Adaptive Immunity	Functional profile gene involved in cell signaling, metabolic regulation, or immune system processes.
SKIC8	Innate Immunity	Functional profile gene involved in cell signaling, metabolic regulation, or immune system processes.
SLC12A2	Innate Immunity	Functional profile gene involved in cell signaling, metabolic regulation, or immune system processes.
SLC39A6	Innate Immunity	Functional profile gene involved in cell signaling, metabolic regulation, or immune system processes.
SMAP1	Innate Immunity	Functional profile gene involved in cell signaling, metabolic regulation, or immune system processes.
SMARCA5	Innate Immunity	Functional profile gene involved in cell signaling, metabolic regulation, or immune system processes.
SMPDL3A	Innate Immunity	Functional profile gene involved in cell signaling, metabolic regulation, or immune system processes.
SNAP23	Innate Immunity	Functional profile gene involved in cell signaling, metabolic regulation, or immune system processes.
SNX4	Innate Immunity	Functional profile gene involved in cell signaling, metabolic regulation, or immune system processes.
SOCS1	Innate Immunity	Suppressor of cytokine signaling 1; negative feedback inhibitor of JAK/STAT cytokine signaling.
SOCS5	Adaptive Immunity	Functional profile gene involved in cell signaling, metabolic regulation, or immune system processes.
SOCS6	Innate Immunity	Functional profile gene involved in cell signaling, metabolic regulation, or immune system processes.
SPI1	Innate Immunity	Transcription factor PU.1; essential master regulator of myeloid and lymphoid development.
SPPL3	Innate Immunity	Functional profile gene involved in cell signaling, metabolic regulation, or immune system processes.
STAT4	Adaptive Immunity	Signal transducer and activator of transcription 4; critical for Th1 differentiation downstream of IL-12.
STX7	Adaptive Immunity	Functional profile gene involved in cell signaling, metabolic regulation, or immune system processes.
SYK	Innate Immunity	Spleen tyrosine kinase; couples activated immunoreceptors to downstream signaling pathways in B-cells and innate cells.
SYNCRIP	Innate Immunity	Functional profile gene involved in cell signaling, metabolic regulation, or immune system processes.
TBK1	Innate Immunity	TANK-binding kinase 1; critical regulator of type I interferon production downstream of PRRs.
TGFBR2	Innate Immunity	Functional profile gene involved in cell signaling, metabolic regulation, or immune system processes.
TGFBR3	Innate Immunity	Functional profile gene involved in cell signaling, metabolic regulation, or immune system processes.
TLR3	Innate Immunity	Toll-like receptor 3; senses double-stranded RNA and initiates antiviral innate immune response.
TNFRSF11A	Adaptive Immunity	Functional profile gene involved in cell signaling, metabolic regulation, or immune system processes.
TNFRSF21	Adaptive Immunity	Functional profile gene involved in cell signaling, metabolic regulation, or immune system processes.
TNFRSF9	Innate Immunity	Functional profile gene involved in cell signaling, metabolic regulation, or immune system processes.
TNFSF11	Innate Immunity	Functional profile gene involved in cell signaling, metabolic regulation, or immune system processes.
TNFSF13B	Adaptive Immunity	Functional profile gene involved in cell signaling, metabolic regulation, or immune system processes.
TNFSF8	Innate Immunity	Functional profile gene involved in cell signaling, metabolic regulation, or immune system processes.
TNIP3	Innate Immunity	Functional profile gene involved in cell signaling, metabolic regulation, or immune system processes.
TOMM70	Innate Immunity	Functional profile gene involved in cell signaling, metabolic regulation, or immune system processes.
TOX	Innate Immunity	Functional profile gene involved in cell signaling, metabolic regulation, or immune system processes.
TRAF3	Innate Immunity	TNF receptor-associated factor 3; key regulator of antiviral responses and type I interferon signaling.
TRIB1	Innate Immunity	Functional profile gene involved in cell signaling, metabolic regulation, or immune system processes.
TRIM13	Innate Immunity	Functional profile gene involved in cell signaling, metabolic regulation, or immune system processes.
TSPO2	Innate Immunity	Functional profile gene involved in cell signaling, metabolic regulation, or immune system processes.
UBA5	Innate Immunity	Functional profile gene involved in cell signaling, metabolic regulation, or immune system processes.
VCAM1	Innate Immunity	Vascular cell adhesion molecule 1; endothelial surface glycoprotein mediating leukocyte rolling and adhesion.
VEGFA	Innate Immunity	Vascular endothelial growth factor A; induces angiogenesis and vascular permeability, modulates leukocyte migration.
VEGFC	Innate Immunity	Functional profile gene involved in cell signaling, metabolic regulation, or immune system processes.
VPS13A	Innate Immunity	Functional profile gene involved in cell signaling, metabolic regulation, or immune system processes.
WDFY1	Innate Immunity	Functional profile gene involved in cell signaling, metabolic regulation, or immune system processes.
WDR1	Innate Immunity	Functional profile gene involved in cell signaling, metabolic regulation, or immune system processes.
XG	Innate Immunity	Functional profile gene involved in cell signaling, metabolic regulation, or immune system processes.
XRCC5	Innate Immunity	Functional profile gene involved in cell signaling, metabolic regulation, or immune system processes.
YWHAZ	Innate Immunity	Functional profile gene involved in cell signaling, metabolic regulation, or immune system processes.
ZDHHC12	Innate Immunity	Functional profile gene involved in cell signaling, metabolic regulation, or immune system processes.
ZDHHC3	Innate Immunity	Functional profile gene involved in cell signaling, metabolic regulation, or immune system processes.
ZEB1	Innate Immunity	Functional profile gene involved in cell signaling, metabolic regulation, or immune system processes.
ZFP36L1	Innate Immunity	Functional profile gene involved in cell signaling, metabolic regulation, or immune system processes.
